# Comparative genomic analyses reveal diverse virulence factors and antimicrobial resistance mechanisms in clinical *Elizabethkingia meningoseptica* strains

**DOI:** 10.1101/668061

**Authors:** Shicheng Chen, Marty Soehnlen, Jochen Blom, Nicolas Terrapon, Bernard Henrissat, Edward D. Walker

**Author notes:** Corresponding author: (SC).

## Abstract

Three human clinical isolates of bacteria (designated strains Em1, Em2 and Em3) had high average nucleotide identity (ANI) to *Elizabethkingia meningoseptica*. Their genome sizes (3.89, 4.04 and 4.04 Mb) were comparable to those of other *Elizabethkingia* species and strains, and exhibited open pan-genome characteristics, with two strains being nearly identical and the third divergent. These strains were susceptible only to trimethoprim/sulfamethoxazole and ciprofloxacin amongst 16 antibiotics in minimum inhibitory tests. The resistome exhibited a high diversity of resistance genes, including 5 different lactamase- and 18 efflux protein-encoding genes. Forty-four genes encoding virulence factors were conserved among the strains. Sialic acid transporters and curli synthesis genes were well conserved in *E. meningoseptica* but absent in *E. anophelis* and *E. miricola. E. meningoseptica* carried several genes contributing to biofilm formation. 58 glycoside hydrolases (GH) and 25 putative polysaccharide utilization loci (PULs) were found. The strains carried numerous genes encoding two-component system proteins (56), transcription factor proteins (187~191), and DNA-binding proteins (6~7). Several prophages and CRISPR/Cas elements were uniquely present in the genomes.
