## Supplementary material for "Comparative genomic analyses reveal diverse virulence factors and antimicrobial resistance mechanisms in clinical *Elizabethkingia meningoseptica* strains": S3 Table

### Sheet: GH
GH	1	2	3	5	13	16	18	19	20	23	25	27	29	30	31	33	35	36	37	43	63	65	73	77	88	89	92	95	97	109	123	125	130	141	144	Total
Elizabethkingia anophelis 0422	1	4	6	1	3	1	6	1	4	1	1	1	6	0	1	0	1	1	1	1	1	1	2	1	1	1	3	2	2	1	1	1	2	1	1	62
Elizabethkingia anophelis 3375	1	4	4	1	3	1	6	2	4	1	1	1	6	0	1	0	1	1	1	1	1	1	2	1	1	1	3	2	2	1	1	1	2	1	1	61
Elizabethkingia anophelis Ag1	1	4	4	1	3	1	6	1	4	1	1	1	6	0	1	0	1	1	1	1	1	1	2	1	1	1	3	2	2	1	1	1	2	1	1	60
Elizabethkingia anophelis AR4-6	1	4	4	1	3	1	6	1	4	1	1	1	6	0	1	0	1	1	1	1	1	1	2	1	1	1	3	2	2	1	1	1	2	1	1	60
Elizabethkingia anophelis AR6-8	1	4	4	1	3	1	6	1	4	1	1	1	6	0	1	0	1	1	1	1	1	1	2	1	1	1	3	2	2	1	1	1	2	1	1	60
Elizabethkingia anophelis CSID_3000521207	1	4	5	1	3	1	6	1	4	1	1	1	7	1	1	0	1	1	1	1	1	1	2	1	1	1	3	2	2	1	1	1	2	1	1	63
Elizabethkingia anophelis CSID_3015183678	1	4	5	1	3	1	6	1	4	1	1	1	7	1	1	0	1	1	1	1	1	1	2	1	1	1	3	2	2	1	1	1	2	1	1	63
Elizabethkingia anophelis CSID_3015183681	1	4	5	1	3	1	6	1	4	1	1	1	7	1	1	0	1	1	1	1	1	1	2	1	1	1	3	2	2	1	1	1	2	1	2	64
Elizabethkingia anophelis CSID_3015183684	1	4	5	1	3	1	6	1	4	1	1	1	7	1	1	0	1	1	1	1	1	1	2	1	1	1	3	2	2	1	1	1	2	1	1	63
Elizabethkingia anophelis E6809	1	4	5	1	3	1	6	3	4	1	1	1	6	1	1	0	1	1	1	1	1	1	2	1	1	1	3	2	2	1	1	1	2	1	1	64
Elizabethkingia anophelis F3543	1	4	4	1	3	1	6	1	4	1	1	1	6	0	1	0	1	1	1	1	1	1	2	1	1	1	3	2	2	1	1	1	2	1	1	60
Elizabethkingia anophelis FDAARGOS_132	1	4	5	1	3	1	6	1	4	1	1	1	6	1	1	0	1	1	1	1	1	1	2	1	1	1	3	2	2	1	1	1	2	1	1	62
Elizabethkingia anophelis FDAARGOS_134	1	4	5	1	3	1	6	1	4	1	1	1	6	1	1	0	1	1	1	1	1	1	2	1	1	1	3	2	2	1	1	1	2	1	1	62
Elizabethkingia anophelis FDAARGOS_198	1	4	4	1	3	1	6	1	4	1	1	1	6	0	1	0	1	1	1	1	1	1	2	1	1	1	3	2	2	1	1	1	2	1	1	60
Elizabethkingia anophelis FMS-007	1	4	5	1	3	1	5	1	4	1	1	1	7	0	1	0	1	1	1	1	1	1	2	1	1	1	3	2	2	1	1	1	2	1	1	61
Elizabethkingia anophelis NUHP1	1	4	5	1	3	1	6	2	4	1	1	1	7	0	1	0	1	1	1	1	1	1	2	1	1	1	3	2	2	1	1	1	2	1	1	63
Elizabethkingia anophelis NUHP1 v2	1	4	5	1	3	1	6	2	4	1	1	1	7	0	1	0	1	1	1	1	1	1	2	1	1	1	3	2	2	1	1	1	2	1	1	62
Elizabethkingia anophelis R26	1	4	4	1	3	1	6	1	4	1	1	1	6	0	1	0	1	1	1	1	1	1	2	1	1	1	3	2	2	1	1	1	2	1	1	60
Elizabethkingia bruuniana G0146	1	4	5	1	3	1	5	2	5	1	2	1	7	0	1	0	1	1	1	1	1	1	2	1	1	1	3	2	2	1	1	1	3	1	1	65
Elizabethkingia endophytica F3201	1	4	5	1	3	1	6	2	4	2	1	1	8	0	1	0	1	1	1	1	1	1	2	1	1	1	3	3	2	1	1	1	2	1	1	66
Elizabethkingia endophytica JM-87	1	4	5	1	3	0	5	1	4	1	1	1	7	0	1	0	1	1	1	1	0	1	2	1	1	1	3	3	2	1	1	1	3	1	1	61
Elizabethkingia meningoseptica Em1	0	4	4	0	4	1	5	1	4	1	1	1	6	1	1	1	1	1	1	1	1	1	2	1	1	1	3	1	2	1	1	1	1	1	1	58
Elizabethkingia meningoseptica Em2	0	4	4	0	4	1	5	1	4	1	1	1	6	1	1	1	1	1	1	1	1	1	2	1	1	1	3	1	2	1	1	1	1	1	1	58
Elizabethkingia meningoseptica Em3	0	4	4	0	4	1	5	1	4	1	1	1	6	1	1	1	1	1	1	1	1	1	2	1	1	1	3	1	2	1	1	1	1	1	1	58
Elizabethkingia meningoseptica G4076	0	4	4	0	4	1	5	1	4	1	1	1	6	1	1	1	1	1	1	1	1	1	2	1	1	1	3	1	2	1	1	1	1	1	1	57
Elizabethkingia meningoseptica G4120	0	4	4	0	4	1	5	1	4	1	1	1	6	1	1	1	1	1	1	1	1	1	2	1	1	1	3	1	2	1	1	1	1	1	1	57
Elizabethkingia meningoseptica KC1913	0	4	4	0	4	1	5	1	4	1	1	1	6	1	1	1	1	1	1	1	1	1	2	1	1	1	3	1	2	1	1	1	1	1	1	57
Elizabethkingia meningoseptica NCTC10016	0	4	4	0	4	1	5	1	4	1	1	1	6	1	1	1	1	1	1	1	1	1	2	1	1	1	3	1	2	1	1	1	1	1	1	58
Elizabethkingia miricola BM10	1	4	7	1	3	1	5	1	4	1	1	1	7	0	1	0	1	1	1	1	1	1	2	1	1	1	3	2	2	1	1	1	3	1	1	63
Elizabethkingia ursingii G4123	1	4	5	1	3	1	5	1	4	1	1	1	6	0	1	0	1	1	1	2	1	1	2	1	1	1	3	2	2	1	1	1	3	1	1	62

### Sheet: PL
PL	8	27	Total
Elizabethkingia anophelis 0422	2	0	2
Elizabethkingia anophelis 3375	2	0	2
Elizabethkingia anophelis Ag1	2	0	2
Elizabethkingia anophelis AR4-6	2	0	2
Elizabethkingia anophelis AR6-8	2	0	2
Elizabethkingia anophelis CSID_3000521207	2	0	2
Elizabethkingia anophelis CSID_3015183678	2	0	2
Elizabethkingia anophelis CSID_3015183681	2	0	2
Elizabethkingia anophelis CSID_3015183684	2	0	2
Elizabethkingia anophelis E6809	2	0	2
Elizabethkingia anophelis F3543	2	0	2
Elizabethkingia anophelis FDAARGOS_132	2	0	2
Elizabethkingia anophelis FDAARGOS_134	2	0	2
Elizabethkingia anophelis FDAARGOS_198	2	0	2
Elizabethkingia anophelis FMS-007	2	0	2
Elizabethkingia anophelis NUHP1	2	1	3
Elizabethkingia anophelis NUHP1 v2	2	1	3
Elizabethkingia anophelis R26	2	0	2
Elizabethkingia bruuniana G0146	2	0	2
Elizabethkingia endophytica F3201	2	0	2
Elizabethkingia endophytica JM-87	2	0	2
Elizabethkingia meningoseptica Em1	2	0	2
Elizabethkingia meningoseptica Em2	2	0	2
Elizabethkingia meningoseptica Em3	2	0	2
Elizabethkingia meningoseptica G4076	2	0	2
Elizabethkingia meningoseptica G4120	2	0	2
Elizabethkingia meningoseptica KC1913	2	0	2
Elizabethkingia meningoseptica NCTC10016	2	0	2
Elizabethkingia miricola BM10	2	0	2
Elizabethkingia miricola EM798-26	2	0	2
Elizabethkingia ursingii G4123	2	0	2

### Sheet: GT
GT	1	2	4	5	8	11	14	19	28	30	32	35	51	74	101	Total
Elizabethkingia anophelis 0422	1	18	12	2	1	0	3	1	1	1	3	1	2	0	0	46
Elizabethkingia anophelis 3375	1	17	13	2	1	0	2	1	1	1	3	1	2	0	0	45
Elizabethkingia anophelis Ag1	1	14	9	2	2	0	2	1	1	1	2	1	2	0	0	38
Elizabethkingia anophelis AR4-6	1	15	9	2	2	0	2	1	1	1	2	1	2	0	0	39
Elizabethkingia anophelis AR6-8	1	15	9	2	2	0	2	1	1	1	2	1	2	0	0	39
Elizabethkingia anophelis CSID_3000521207	1	15	9	2	1	0	0	1	1	1	2	1	2	0	0	36
Elizabethkingia anophelis CSID_3015183678	1	15	9	2	1	0	0	1	1	1	2	1	2	0	0	36
Elizabethkingia anophelis CSID_3015183681	1	15	9	2	1	0	0	1	1	1	2	1	2	0	0	36
Elizabethkingia anophelis CSID_3015183684	1	15	9	2	1	0	0	1	1	1	2	1	2	0	0	36
Elizabethkingia anophelis E6809	1	17	13	2	1	0	2	1	1	1	3	1	2	0	0	45
Elizabethkingia anophelis F3543	1	17	13	2	1	0	2	1	1	1	3	1	2	0	0	45
Elizabethkingia anophelis FDAARGOS_132	1	16	13	2	1	0	2	1	1	1	3	1	2	0	0	44
Elizabethkingia anophelis FDAARGOS_134	1	16	13	2	1	0	2	1	1	1	3	1	2	0	0	44
Elizabethkingia anophelis FDAARGOS_198	1	18	13	2	1	0	2	1	1	1	3	1	2	0	0	46
Elizabethkingia anophelis FMS-007	1	15	12	2	1	0	2	1	1	1	1	1	2	0	0	40
Elizabethkingia anophelis NUHP1	1	18	9	2	1	0	0	1	1	1	2	1	2	0	0	39
Elizabethkingia anophelis NUHP1 v2	1	18	9	2	1	0	0	1	1	1	2	1	2	0	0	39
Elizabethkingia anophelis R26	1	15	9	2	2	0	2	1	1	1	2	1	2	0	0	39
Elizabethkingia bruuniana G0146	1	14	12	2	1	1	1	1	1	1	1	1	2	1	0	40
Elizabethkingia endophytica F3201	1	13	13	2	1	0	2	1	1	1	1	1	2	0	1	40
Elizabethkingia endophytica JM-87	1	12	14	2	1	0	3	1	1	1	1	1	2	0	1	41
Elizabethkingia meningoseptica Em1	1	16	12	2	1	0	3	1	1	1	3	1	2	0	0	44
Elizabethkingia meningoseptica Em2	1	15	12	2	1	0	3	1	1	1	2	1	2	0	0	42
Elizabethkingia meningoseptica Em3	1	16	12	2	1	0	3	1	1	1	3	1	2	0	0	44
Elizabethkingia meningoseptica G4076	1	14	12	2	1	0	2	1	1	1	1	1	2	0	1	40
Elizabethkingia meningoseptica G4120	1	15	12	2	1	0	3	1	1	1	2	1	2	0	0	42
Elizabethkingia meningoseptica KC1913	1	14	12	2	1	0	2	1	1	1	1	1	2	0	1	40
Elizabethkingia meningoseptica NCTC10016	1	14	12	2	1	0	2	1	1	1	1	1	2	0	1	40
Elizabethkingia miricola BM10	1	16	11	2	1	0	3	1	1	1	1	1	2	0	0	41
Elizabethkingia miricola EM798-26	1	16	12	2	1	0	1	1	1	1	2	1	2	0	0	41
Elizabethkingia ursingii G4123	1	15	14	2	1	0	1	1	1	1	2	1	2	0	0	42

### Sheet: CBM
CBM	6	12	13	20	32	48	50	Total
Elizabethkingia anophelis 0422	1	0	1	2	3	1	6	14
Elizabethkingia anophelis 3375	1	0	1	2	3	1	6	14
Elizabethkingia anophelis Ag1	1	1	1	2	4	1	6	16
Elizabethkingia anophelis AR4-6	1	1	1	2	4	1	6	16
Elizabethkingia anophelis AR6-8	1	1	1	2	4	1	6	16
Elizabethkingia anophelis CSID_3000521207	1	0	1	2	3	1	6	14
Elizabethkingia anophelis CSID_3015183678	1	0	1	2	3	1	6	14
Elizabethkingia anophelis CSID_3015183681	1	0	1	2	3	1	6	14
Elizabethkingia anophelis CSID_3015183684	1	0	1	2	3	1	6	14
Elizabethkingia anophelis E6809	1	0	1	2	3	1	6	14
Elizabethkingia anophelis F3543	1	0	1	2	3	1	6	14
Elizabethkingia anophelis FDAARGOS_132	1	0	1	2	2	1	6	13
Elizabethkingia anophelis FDAARGOS_134	1	0	1	2	2	1	6	13
Elizabethkingia anophelis FDAARGOS_198	1	0	1	2	3	1	6	14
Elizabethkingia anophelis FMS-007	1	0	1	2	4	1	6	15
Elizabethkingia anophelis NUHP1	1	0	1	2	3	1	6	14
Elizabethkingia anophelis NUHP1 v2	1	0	1	2	3	1	6	14
Elizabethkingia anophelis R26	1	1	1	2	4	1	6	16
Elizabethkingia bruuniana G0146	1	0	1	2	4	1	6	15
Elizabethkingia endophytica F3201	1	0	1	2	6	1	6	17
Elizabethkingia endophytica JM-87	1	0	1	2	4	1	6	15
Elizabethkingia meningoseptica Em1	0	0	1	2	3	1	6	12
Elizabethkingia meningoseptica Em2	0	0	1	2	3	1	6	12
Elizabethkingia meningoseptica Em3	0	0	1	2	3	1	6	12
Elizabethkingia meningoseptica G4076	0	0	1	2	3	1	6	12
Elizabethkingia meningoseptica G4120	0	0	1	2	3	1	6	12
Elizabethkingia meningoseptica KC1913	0	0	1	2	3	1	6	12
Elizabethkingia meningoseptica NCTC10016	0	0	1	2	3	1	6	12
Elizabethkingia miricola BM10	1	0	1	2	2	1	6	13
Elizabethkingia miricola EM798-26	1	0	1	2	4	2	6	16
Elizabethkingia ursingii G4123	1	0	1	2	4	1	6	15

### Sheet: CE
CE	1	4	11	14	Total
Elizabethkingia anophelis 0422	0	1	1	1	3
Elizabethkingia anophelis 3375	0	1	1	1	3
Elizabethkingia anophelis Ag1	0	1	1	1	3
Elizabethkingia anophelis AR4-6	0	1	1	1	3
Elizabethkingia anophelis AR6-8	0	1	1	1	3
Elizabethkingia anophelis CSID_3000521207	0	1	1	1	3
Elizabethkingia anophelis CSID_3015183678	0	1	1	1	3
Elizabethkingia anophelis CSID_3015183681	0	1	1	1	3
Elizabethkingia anophelis CSID_3015183684	0	1	1	1	3
Elizabethkingia anophelis E6809	0	1	1	1	3
Elizabethkingia anophelis F3543	0	1	1	1	3
Elizabethkingia anophelis FDAARGOS_132	0	1	1	1	3
Elizabethkingia anophelis FDAARGOS_134	0	1	1	1	3
Elizabethkingia anophelis FDAARGOS_198	0	1	1	1	3
Elizabethkingia anophelis FMS-007	0	1	1	1	3
Elizabethkingia anophelis NUHP1	0	1	1	1	3
Elizabethkingia anophelis NUHP1 v2	0	1	1	1	3
Elizabethkingia anophelis R26	0	1	1	1	3
Elizabethkingia bruuniana G0146	0	1	1	1	3
Elizabethkingia endophytica F3201	0	1	1	1	3
Elizabethkingia endophytica JM-87	0	1	1	1	3
Elizabethkingia meningoseptica Em1	0	1	1	1	3
Elizabethkingia meningoseptica Em2	0	1	1	1	3
Elizabethkingia meningoseptica Em3	0	1	1	1	3
Elizabethkingia meningoseptica G4076	0	1	1	1	3
Elizabethkingia meningoseptica G4120	0	1	1	1	3
Elizabethkingia meningoseptica KC1913	0	1	1	1	3
Elizabethkingia meningoseptica NCTC10016	0	1	1	1	3
Elizabethkingia miricola BM10	1	1	1	1	4
Elizabethkingia miricola EM798-26	0	1	1	1	3
Elizabethkingia ursingii G4123	0	1	1	1	3
