## Supplementary material for "Comparative genomic analyses reveal diverse virulence factors and antimicrobial resistance mechanisms in clinical *Elizabethkingia meningoseptica* strains": S4 Table

### Sheet: Feuil1
	GH13_5	GH2-GH18	GH3-GH144	GH63-GH97	GH29|CBM32	GH97	GH30_3	Sulf	CE14	Pept_MJ	Pept_ME	Pept_SC
Elizabethkingia anophelis 0422	1	1	1	1	0	0	0	1	1	1	0	0
Elizabethkingia anophelis 3375	1	1	1	1	0	0	0	1	1	1	0	0
Elizabethkingia anophelis Ag1	1	1	1	1	1	0	0	1	1	1	0	0
Elizabethkingia anophelis AR4-6	1	1	1	1	1	0	0	1	1	1	0	0
Elizabethkingia anophelis AR6-8	1	1	1	1	1	0	0	1	1	1	0	0
Elizabethkingia anophelis CSID_3000521207	1	1	1	1	1	0	0	0	1	1	0	0
Elizabethkingia anophelis CSID_3015183678	1	1	1	1	1	0	0	0	1	1	0	0
Elizabethkingia anophelis CSID_3015183681	1	1	1	1	1	0	0	0	1	1	0	0
Elizabethkingia anophelis CSID_3015183684	1	1	1	1	1	0	0	0	1	1	0	0
Elizabethkingia anophelis E6809	1	1	1	1	0	0	0	1	1	1	0	0
Elizabethkingia anophelis F3543	1	1	1	1	0	0	0	1	1	1	0	0
Elizabethkingia anophelis FDAARGOS_132	1	1	1	1	0	0	0	1	1	1	0	0
Elizabethkingia anophelis FDAARGOS_134	1	1	1	1	0	0	0	1	1	1	0	0
Elizabethkingia anophelis FDAARGOS_198	1	1	1	1	0	0	0	1	1	1	0	0
Elizabethkingia anophelis FMS-007	1	0	1	1	1	0	0	1	1	1	0	0
Elizabethkingia anophelis NUHP1	1	1	1	1	1	0	0	1	1	1	0	0
Elizabethkingia anophelis R26	1	1	1	1	1	0	0	1	1	1	0	0
Elizabethkingia bruuniana G0146	1	0	1	1	1	0	0	1	1	0	1	0
Elizabethkingia endophytica F3201	1	1	1	1	1 (duplicated)	0	0	1	1	0	0	1
Elizabethkingia endophytica JM-87	1	0	1	0	1	1	0	1	1	0	0	1
Elizabethkingia meningoseptica Em1	0	0	1	1 (+GH13)	1 (+GH16)	0	1	1	1	0	0	1
Elizabethkingia meningoseptica Em2	0	0	1	1 (+GH13)	1 (+GH16)	0	1	1	1	0	0	0
Elizabethkingia meningoseptica Em3	0	0	1	1 (+GH13)	1 (+GH16)	0	1	1	1	0	0	1
Elizabethkingia meningoseptica G4076	1	0	1	1 (+GH13)	1 (+GH16)	0	1	1	1	0	0	0
Elizabethkingia meningoseptica G4120	1	0	1	1 (+GH13)	1 (+GH16)	0	1	1	1	0	0	0
Elizabethkingia meningoseptica KC1913	1	0	1	1 (+GH13)	1 (+GH16)	0	1	1	1	0	0	0
Elizabethkingia miricola BM10	1	0	1	1	1	0	0	1	1	1	0	0
Elizabethkingia ursingii G4123	1	0	1	1	1	0	0	1	1	1	1	0
