## Supplementary material for "Comparative genomic analyses reveal diverse virulence factors and antimicrobial resistance mechanisms in clinical *Elizabethkingia meningoseptica* strains": S5 Table

### Sheet: Sheet1
Table S6. Predicted CRISPR-Cas systems in Elizabethkingia spp.
Strain Name	Number	Status	Number of spacers	Spacer Length	CRISPR start position	CRISPR end position	CRISPR_length	Direct Repeat Consensus	Direct Repeat Length
58-80	I	questionable	2	18	12782	12889	107	ATCATTCATCATTCATCATTCATC	24
	II	questionable	1	57	125357	125467	110	AGAGTCAACTTTAGTTGAATCAGTTGT	27
61421	N/A	N/A	N/A	N/A	N/A	N/A	N/A	N/A	N/A
ATCC 13253	I	confirmed	5	30	29652	30083	431	GTTGTGAATTGCTTACATTTAACTGTATCTTTGTGATACTGCACAAC	47
	II	confirmed	3	30	31	308	277	GTTGTGAATTGCTTACATTTAACTGTATCTTTGTGATACTGCACAAC	47
CCUG 214	I	confirmed	21	31, rest are 30	532982	534646	1664	GTTGTGAATTGCTTACATTTAACTGTATCTTTGTGATACTGCACAAC	47
CSID 3000515919	I	questionable	1	60	332657	332764	107	ACAACTGATTCAACTAAAGTTGAC	24
	II	confirmed	3	19	329437	329585	148	ATCATTCATCATTCATCATTCAT	23
	III	confirmed	25	30	202875	204846	1971	GTTGTGCAGTATCACAAAGATACAGTTAAATGTAAGCAATTCACAAC	47
	IV	questionable	1	53	394168	394284	116	TTTTGCAAAGGTAAGATTGTTACTATTATATA	32
CSID 3000516359	I	confirmed	39	29, rest are 30	260399	263447	3048	GTTGTGAACTGCTTTCATTTTACAGTATATTTGTGATACTGCACAAC	47
CSID 3000516465	I	questionable	1	60	70464	70464	107	ACAACTGATTCAACTAAAGTTGAC	24
CSID 3000516535	N/A	N/A	N/A	N/A	N/A	N/A	N/A	N/A	N/A
CSID 3000516977	I	questionable	1	60	430523	430630	107	ACAACTGATTCAACTAAAGTTGAC	24
EM1	I	confirmed	40	29, rest are 30	460713	463838	3125	GTTGTGCAGTATCACAAATATACTGTAAAATGAAAGCAGTTCACAAC	47
EM2	I	questionable	1	60	70570	70677	107	ACAACTGATTCAACTAAAGTTGAC	24
EM3	I	confirmed	40	29, rest are 30	460713	463838	3125	GTTGTGCAGTATCACAAATATACTGTAAAATGAAAGCAGTTCACAAC	47
G4076	I	confirmed	21	31, rest are 30	2969174	2970838	1664	GTTGTGAATTGCTTACATTTAACTGTATCTTTGTGATACTGCACAAC	47
	II	questionable	1	60	1094165	1094272	107	ACAACTGATTCAACTAAAGTTGAC	24
G4076 whole	I	questionable	2	54	532959	533135	176	GTATATTTGTGATACTGCACAAC	23
	II	questionable	2	29	53	254	201	AGTTGTGAATTGCTTACATTTAACTGTATCTTTGTGATACTGCACAAC	48
G4120	I	questionable	1	60	1538896	1539003	107	ACAACTGATTCAACTAAAGTTGAC	24
G4120 multispecies	I	questionable	1	60	447469	447576	107	ACAACTGATTCAACTAAAGTTGAC	24
isolate Illumina	N/A	N/A	N/A	N/A	N/A	N/A	N/A	N/A	N/A
isolate NV2016	N/A	N/A	N/A	N/A	N/A	N/A	N/A	N/A	N/A
KC1913	I	confirmed	14	31, rest are 30	532774	533899	1125	GTTGTGAATTGCTTACATTTAACTGTATCTTTGTGATACTGCACAAC	47
	II	questionable	1	104	60	263	203	CCAGTTGTGAATTGCTTACATTTAACTGTATCTTTGTGATACTGCACAAC	50
	III	questionable	1	60	607375	607482	107	ACAACTGATTCAACTAAAGTTGAC	24
NBRC 12535	I	confirmed	14	31, rest are 30	122462	123587	1125	GTTGTGAATTGCTTACATTTAACTGTATCTTTGTGATACTGCACAAC	47
UBA907 UBA907 contig 10	I	questionable	1	33	177516	177600	84	TGGAGTTTTTAATTAACTTCATTGAT	26
	II	questionable	1	60	22862	22969	107	ACAACTGATTCAACTAAAGTTGAC	24
